# Differential transcriptomic response of *Anopheles arabiensis* to *Plasmodium vivax* and *Plasmodium falciparum* infection

**DOI:** 10.1101/2021.05.28.446219

**Authors:** Majoline Tchioffo Tsapi, Etienne Kornobis, Nicolas Puchot, Solomon English, Caroline Proux, Jessy Goupeyou-Youmsi, Anavaj Sakuntabhai, Marie-Agnes-Dillies, Randrianarivelojosia Milijaona, Romain Girod, Mamadou Ousmane Ndiath, Catherine Bourgouin

## Abstract

*Plasmodium vivax* malaria is now recognized as the second most dangerous parasitic threat to human health with the regular decrease of *Plasmodium falciparum* worldwide over recent decades. A very limited numbers of studies address the interaction of *P. vivax* with its *Anopheles* mosquito vectors. Those studies were conducted in *P. vivax* endemic countries with *P.vivax* local major vectors for which limited genomic and genetic tools are available. Despite the presence of *P. vivax* in several African countries and increasing reports on its occurrence in many others, there is virtually no data on the molecular responses of *Anopheles arabiensis,* a major African mosquito vector, to *P. vivax*, which limits the development of further “mosquito-targeted” interventions aimed at reducing *P. vivax* transmission. Taking advantage of the situation of Madagascar where *P. falciparum*, *P. vivax* and *An. arabiensis* are present, we explore the molecular responses of *An. arabiensis* towards these two human malaria parasites. RNA sequencing on RNAs isolated from mosquito midguts dissected at the early stage of infection (24 hours) was performed using mosquitoes fed on the blood of *P. vivax* and *P. falciparum* gametocyte carriers in a field station. From a *de novo* assembly of *An. arabiensis* midgut total RNA transcriptome, the comparative analysis revealed that a greater number of genes were differentially expressed in the mosquito midgut in response to *P. vivax* (209) than to *P. falciparum* (81). Among these, 15 common genes were identified to be significantly expressed in mosquito midgut 24 hours after ingesting *P. vivax* and *P. falciparum* gametocytes, including immune responsive genes and genes involved in amino-acid detoxification pathways. Importantly, working with both wild mosquitoes and field circulating parasites, our analysis revealed a strong mosquito genotype by parasite genotype interaction. Our study also identified 51 putative long non-coding RNAs differentially expressed in *An. arabiensis* mosquito infected midgut. Among these, several mapped to the published *An. arabiensis* genome at genes coding immune responsive genes such as gambicin 1, leucine-rich repeat containing genes, either on sense or antisense strands.

This study constitutes the first comparison of *An. arabiensis* molecular interaction with *P. vivax* and *P. falciparum*, investigating both coding and long non-coding RNAs for the identification of potential transcripts, that could lead to the development of novel approaches to simultaneously block the transmission of *vivax* and *falciparum* malaria.
