## Supplemental Table 5 for "Differential transcriptomic response of *Anopheles arabiensis* to *Plasmodium vivax* and *Plasmodium falciparum* infection"

### Sheet: LncRNA-PF
	#gene_id	Isolate	log2FoldChange	mRNA_size	ORF_size	Fickett_score	Hexamer_score	coding_prob	type	score	gene
TRINITY_DN106540_c3_g1_i1	TRINITY_DN106540_c3_g1	PF2	2.19323	232	0	0	0	0.00198936	Non-coding	-2.26687	TRINITY_DN106540_c3_g1
TRINITY_DN106540_c3_g1_i2	TRINITY_DN106540_c3_g1	PF2	2.19323	201	9	0.6248	-0.581506	0.00381544	Non-coding	-2.32714	TRINITY_DN106540_c3_g1
TRINITY_DN106540_c3_g1_i3	TRINITY_DN106540_c3_g1	PF2	2.19323	205	6	0.3299	-3.44614	1.54496e-06	Non-coding	-2.30472	TRINITY_DN106540_c3_g1
TRINITY_DN81522_c0_g1_i1	TRINITY_DN81522_c0_g1	PF1	2.4098	327	90	0.7309	-0.836146	0.00495663	Non-coding	-2.31099	TRINITY_DN81522_c0_g1
TRINITY_DN114740_c3_g2_i1	TRINITY_DN114740_c3_g2	PF1	2.54262	215	126	1.1077	-0.491605	0.0550228	Non-coding	-2.11267	TRINITY_DN114740_c3_g2
TRINITY_DN106773_c2_g1_i1	TRINITY_DN106773_c2_g1	PF1	-2.75823	215	147	0.925	-0.560658	0.032711	Non-coding	-2.13272	TRINITY_DN106773_c2_g1
TRINITY_DN103746_c0_g1_i1	TRINITY_DN103746_c0_g1	PF3	3.02304	213	171	0.8589	-0.429655	0.0447354	Non-coding	-2.25642	TRINITY_DN103746_c0_g1
TRINITY_DN103746_c0_g1_i11	TRINITY_DN103746_c0_g1	PF3	3.02304	279	129	0.7793	-0.416979	0.0232702	Non-coding	-1.57851	TRINITY_DN103746_c0_g1
TRINITY_DN103746_c0_g1_i12	TRINITY_DN103746_c0_g1	PF3	3.02304	238	207	0.8855	-0.327276	0.0795327	Non-coding	-2.24412	TRINITY_DN103746_c0_g1
TRINITY_DN103746_c0_g1_i15	TRINITY_DN103746_c0_g1	PF3	3.02304	251	222	0.7792	-0.478226	0.0463703	Non-coding	-2.19841	TRINITY_DN103746_c0_g1
TRINITY_DN103746_c0_g1_i16	TRINITY_DN103746_c0_g1	PF3	3.02304	500	429	0.7388	-0.228493	0.258564	Non-coding	-1.57842	TRINITY_DN103746_c0_g1
TRINITY_DN103746_c0_g1_i17	TRINITY_DN103746_c0_g1	PF3	3.02304	273	204	0.9729	-0.272404	0.107046	Non-coding	-2.03238	TRINITY_DN103746_c0_g1
TRINITY_DN103746_c0_g1_i18	TRINITY_DN103746_c0_g1	PF3	3.02304	324	192	1.1788	-0.0711719	0.235345	Non-coding	-2.06931	TRINITY_DN103746_c0_g1
TRINITY_DN103746_c0_g1_i4	TRINITY_DN103746_c0_g1	PF3	3.02304	562	444	0.7971	-0.19017	0.324615	Non-coding	-0.614473	TRINITY_DN103746_c0_g1
TRINITY_DN103746_c0_g1_i5	TRINITY_DN103746_c0_g1	PF3	3.02304	234	147	0.5424	-0.326948	0.0174361	Non-coding	-2.27682	TRINITY_DN103746_c0_g1
TRINITY_DN103746_c0_g1_i7	TRINITY_DN103746_c0_g1	PF3	3.02304	261	231	0.8976	-0.255669	0.113222	Non-coding	-2.07753	TRINITY_DN103746_c0_g1
TRINITY_DN103746_c0_g1_i8	TRINITY_DN103746_c0_g1	PF3	3.02304	524	453	0.6514	-0.220237	0.245413	Non-coding	-1.39506	TRINITY_DN103746_c0_g1
TRINITY_DN104097_c4_g2_i1	TRINITY_DN104097_c4_g2	PF3	2.77145	279	111	0.8813	0.223829	0.11466	Non-coding	-2.2878	TRINITY_DN104097_c4_g2
TRINITY_DN104097_c4_g2_i2	TRINITY_DN104097_c4_g2	PF3	2.77145	313	147	0.8704	0.259251	0.151875	Non-coding	-2.22308	TRINITY_DN104097_c4_g2
TRINITY_DN105923_c3_g1_i1	TRINITY_DN105923_c3_g1	PF3	2.77145	252	27	0.9654	-0.162632	0.0317127	Non-coding	-2.22635	TRINITY_DN105923_c3_g1
TRINITY_DN105950_c0_g1_i1	TRINITY_DN105950_c0_g1	PF3	-2.59133	457	45	0.8979	-0.0625262	0.0291918	Non-coding	-1.92282	TRINITY_DN105950_c0_g1
TRINITY_DN105950_c0_g1_i2	TRINITY_DN105950_c0_g1	PF3	-2.59133	390	45	0.8522	-0.181642	0.0210294	Non-coding	-2.07849	TRINITY_DN105950_c0_g1
TRINITY_DN105950_c0_g1_i3	TRINITY_DN105950_c0_g1	PF3	-2.59133	958	63	0.9976	-0.708592	0.00514725	Non-coding	-1.90424	TRINITY_DN105950_c0_g1
TRINITY_DN105950_c0_g1_i4	TRINITY_DN105950_c0_g1	PF3	-2.59133	959	63	0.9976	-0.708592	0.00514034	Non-coding	-1.83099	TRINITY_DN105950_c0_g1
TRINITY_DN105950_c0_g1_i5	TRINITY_DN105950_c0_g1	PF3	-2.59133	958	63	0.9976	-0.708592	0.00514725	Non-coding	-1.96654	TRINITY_DN105950_c0_g1
TRINITY_DN106465_c1_g3_i1	TRINITY_DN106465_c1_g3	PF3	-2.78577	326	171	0.7526	0.0966914	0.0929142	Non-coding	-1.66514	TRINITY_DN106465_c1_g3
TRINITY_DN106465_c1_g3_i2	TRINITY_DN106465_c1_g3	PF3	-2.78577	209	33	1.0878	-0.876183	0.00954211	Non-coding	-2.1917	TRINITY_DN106465_c1_g3
TRINITY_DN110033_c0_g1_i1	TRINITY_DN110033_c0_g1	PF3	2.06432	688	321	0.6111	-0.164527	0.0756325	Non-coding	-1.77235	TRINITY_DN110033_c0_g1
TRINITY_DN110033_c0_g1_i2	TRINITY_DN110033_c0_g1	PF3	2.06432	688	321	0.6111	-0.164527	0.0756325	Non-coding	-1.74266	TRINITY_DN110033_c0_g1
TRINITY_DN113404_c0_g2_i1	TRINITY_DN113404_c0_g2	PF3	2.50027	338	54	0.9597	-1.38764	0.00192062	Non-coding	-2.22517	TRINITY_DN113404_c0_g2
TRINITY_DN113404_c0_g2_i2	TRINITY_DN113404_c0_g2	PF3	2.50027	347	96	0.8387	-0.393519	0.0202065	Non-coding	-1.90916	TRINITY_DN113404_c0_g2
TRINITY_DN113404_c0_g2_i3	TRINITY_DN113404_c0_g2	PF3	2.50027	339	81	1.0713	-0.402077	0.0353519	Non-coding	-1.96949	TRINITY_DN113404_c0_g2
TRINITY_DN113404_c0_g2_i4	TRINITY_DN113404_c0_g2	PF3	2.50027	555	132	0.8973	-0.5422	0.0176428	Non-coding	-1.47695	TRINITY_DN113404_c0_g2
TRINITY_DN113404_c0_g2_i5	TRINITY_DN113404_c0_g2	PF3	2.50027	308	96	0.8387	-0.393519	0.0212756	Non-coding	-2.16083	TRINITY_DN113404_c0_g2
TRINITY_DN113404_c0_g3_i1	TRINITY_DN113404_c0_g3	PF3	2.50027	343	186	1.1562	-0.10856	0.195205	Non-coding	-2.05092	TRINITY_DN113404_c0_g3
TRINITY_DN113404_c0_g3_i2	TRINITY_DN113404_c0_g3	PF3	2.50027	921	249	0.7086	-0.491995	0.0190782	Non-coding	-0.200755	TRINITY_DN113404_c0_g3
TRINITY_DN113404_c0_g3_i3	TRINITY_DN113404_c0_g3	PF3	2.50027	212	24	0.8798	-0.715181	0.00681831	Non-coding	-2.24	TRINITY_DN113404_c0_g3
TRINITY_DN113404_c0_g3_i4	TRINITY_DN113404_c0_g3	PF3	2.50027	309	42	0.7991	-0.575982	0.00763129	Non-coding	-2.05933	TRINITY_DN113404_c0_g3
TRINITY_DN113404_c0_g3_i5	TRINITY_DN113404_c0_g3	PF3	2.50027	967	249	0.7086	-0.491995	0.0179501	Non-coding	-0.054084	TRINITY_DN113404_c0_g3
TRINITY_DN113404_c0_g3_i6	TRINITY_DN113404_c0_g3	PF3	2.50027	934	249	0.7086	-0.491995	0.0187525	Non-coding	-0.105643	TRINITY_DN113404_c0_g3
TRINITY_DN113404_c0_g3_i7	TRINITY_DN113404_c0_g3	PF3	2.50027	358	201	1.1469	-0.0532141	0.231488	Non-coding	-1.85604	TRINITY_DN113404_c0_g3
TRINITY_DN114504_c6_g1_i10	TRINITY_DN114504_c6_g1	PF3	2.54938	409	63	0.7063	-0.218161	0.014139	Non-coding	-1.79868	TRINITY_DN114504_c6_g1
TRINITY_DN114504_c6_g1_i11	TRINITY_DN114504_c6_g1	PF3	2.54938	204	108	1.0522	-0.544041	0.036095	Non-coding	-2.32325	TRINITY_DN114504_c6_g1
TRINITY_DN114504_c6_g1_i14	TRINITY_DN114504_c6_g1	PF3	2.54938	315	57	1.0667	-0.549544	0.0207461	Non-coding	-1.95178	TRINITY_DN114504_c6_g1
TRINITY_DN114504_c6_g1_i2	TRINITY_DN114504_c6_g1	PF3	2.54938	310	108	0.9638	-0.579456	0.0221925	Non-coding	-1.88186	TRINITY_DN114504_c6_g1
TRINITY_DN114504_c6_g1_i5	TRINITY_DN114504_c6_g1	PF3	2.54938	701	195	1.0404	-0.367628	0.0573782	Non-coding	-0.210042	TRINITY_DN114504_c6_g1
TRINITY_DN114504_c6_g1_i6	TRINITY_DN114504_c6_g1	PF3	2.54938	704	195	1.0404	-0.367628	0.0571595	Non-coding	-0.234971	TRINITY_DN114504_c6_g1
TRINITY_DN114504_c6_g1_i8	TRINITY_DN114504_c6_g1	PF3	2.54938	972	195	1.0404	-0.367628	0.0405108	Non-coding	-0.115786	TRINITY_DN114504_c6_g1
TRINITY_DN114504_c6_g1_i9	TRINITY_DN114504_c6_g1	PF3	2.54938	723	159	0.806	-0.388464	0.0194516	Non-coding	-0.844976	TRINITY_DN114504_c6_g1
TRINITY_DN115149_c5_g1_i1	TRINITY_DN115149_c5_g1	PF3	1.50992	1617	279	0.5583	-0.0825053	0.0163834	Non-coding	-1.4111	TRINITY_DN115149_c5_g1
TRINITY_DN115149_c5_g1_i2	TRINITY_DN115149_c5_g1	PF3	1.50992	1709	279	0.5583	-0.0825053	0.0144977	Non-coding	-0.90015	TRINITY_DN115149_c5_g1
TRINITY_DN115149_c5_g1_i3	TRINITY_DN115149_c5_g1	PF3	1.50992	5667	279	0.5583	-0.0825053	7.0333e-05	Non-coding	-0.045647	TRINITY_DN115149_c5_g1
TRINITY_DN115149_c5_g1_i4	TRINITY_DN115149_c5_g1	PF3	1.50992	5679	279	0.5583	-0.0825053	6.92029e-05	Non-coding	-0.041547	TRINITY_DN115149_c5_g1
TRINITY_DN95823_c0_g1_i1	TRINITY_DN95823_c0_g1	PF3	-2.78577	325	126	0.6969	-0.284453	0.0227139	Non-coding	-2.29634	TRINITY_DN95823_c0_g1

### Sheet: LncRNA-PV
	#gene_id	Isolate	log2FoldChange	mRNA_size	ORF_size	Fickett_score	Hexamer_score	coding_prob	type	score	gene
TRINITY_DN87833_c0_g1_i1	TRINITY_DN87833_c0_g1	PV2	2.96784	357	9	0.9174	-1.5659	0.000720216	Non-coding	-2.3729	TRINITY_DN87833_c0_g1
TRINITY_DN106046_c0_g1_i1	TRINITY_DN106046_c0_g1	PV2	2.55427	209	45	0.4874	-0.801388	0.00200812	Non-coding	-2.07833	TRINITY_DN106046_c0_g1
TRINITY_DN106387_c3_g1_i1	TRINITY_DN106387_c3_g1	PV2	2.09699	223	0	0	0	0.00201363	Non-coding	-2.21253	TRINITY_DN106387_c3_g1
TRINITY_DN101638_c0_g2_i1	TRINITY_DN101638_c0_g2	PV2	2.62907	202	75	1.2109	-0.390286	0.0620525	Non-coding	-2.29092	TRINITY_DN101638_c0_g2
TRINITY_DN101825_c1_g1_i1	TRINITY_DN101825_c1_g1	PV2	2.55627	203	126	1.0418	-0.159544	0.0967712	Non-coding	-2.20339	TRINITY_DN101825_c1_g1
TRINITY_DN101846_c10_g2_i1	TRINITY_DN101846_c10_g2	PV2	2.55627	242	12	0.3882	-0.458008	0.00240681	Non-coding	-2.26402	TRINITY_DN101846_c10_g2
TRINITY_DN103245_c1_g1_i1	TRINITY_DN103245_c1_g1	PV2	4.55101	270	30	0.8385	0.369488	0.0737104	Non-coding	-2.33798	TRINITY_DN103245_c1_g1
TRINITY_DN103963_c2_g2_i1	TRINITY_DN103963_c2_g2	PV2	3.19384	488	144	0.7216	-0.200903	0.0280342	Non-coding	-1.10499	TRINITY_DN103963_c2_g2
TRINITY_DN103963_c2_g2_i2	TRINITY_DN103963_c2_g2	PV2	3.19384	386	99	0.7204	-0.369395	0.0145658	Non-coding	-1.9895	TRINITY_DN103963_c2_g2
TRINITY_DN103963_c2_g2_i3	TRINITY_DN103963_c2_g2	PV2	3.19384	417	123	0.7569	-0.293876	0.0229751	Non-coding	-1.40225	TRINITY_DN103963_c2_g2
TRINITY_DN103963_c2_g2_i4	TRINITY_DN103963_c2_g2	PV2	3.19384	387	87	0.8484	-0.530413	0.0132091	Non-coding	-1.9311	TRINITY_DN103963_c2_g2
TRINITY_DN103963_c2_g2_i5	TRINITY_DN103963_c2_g2	PV2	3.19384	417	123	0.7569	-0.293876	0.0229751	Non-coding	-1.21097	TRINITY_DN103963_c2_g2
TRINITY_DN103963_c2_g2_i6	TRINITY_DN103963_c2_g2	PV2	3.19384	387	87	0.8484	-0.530413	0.0132091	Non-coding	-2.01167	TRINITY_DN103963_c2_g2
TRINITY_DN103963_c2_g2_i7	TRINITY_DN103963_c2_g2	PV2	3.19384	418	87	0.8484	-0.530413	0.0126746	Non-coding	-1.43747	TRINITY_DN103963_c2_g2
TRINITY_DN103963_c2_g2_i8	TRINITY_DN103963_c2_g2	PV2	3.19384	414	87	0.8484	-0.530413	0.0127424	Non-coding	-1.05128	TRINITY_DN103963_c2_g2
TRINITY_DN101897_c5_g2_i1	TRINITY_DN101897_c5_g2	PV4	4.54983	659	213	0.8564	0.180991	0.13776	Non-coding	-0.902037	TRINITY_DN101897_c5_g2
TRINITY_DN101897_c5_g2_i2	TRINITY_DN101897_c5_g2	PV4	4.54983	661	231	0.6125	0.0865885	0.0656065	Non-coding	-0.823475	TRINITY_DN101897_c5_g2
TRINITY_DN101897_c5_g2_i3	TRINITY_DN101897_c5_g2	PV4	4.54983	236	54	0.9866	-0.433727	0.0231247	Non-coding	-2.00189	TRINITY_DN101897_c5_g2
TRINITY_DN105384_c3_g1_i1	TRINITY_DN105384_c3_g1	PV4	-3.37086	294	66	0.6201	-0.0167503	0.0209319	Non-coding	-2.0644	TRINITY_DN105384_c3_g1
TRINITY_DN105384_c3_g1_i2	TRINITY_DN105384_c3_g1	PV4	-3.37086	1599	543	0.6862	-0.168717	0.175507	Non-coding	-0.405741	TRINITY_DN105384_c3_g1
TRINITY_DN105384_c3_g1_i3	TRINITY_DN105384_c3_g1	PV4	-3.37086	1591	612	0.8364	-0.21842	0.358526	Non-coding	-0.46009	TRINITY_DN105384_c3_g1
TRINITY_DN106635_c0_g1_i1	TRINITY_DN106635_c0_g1	PV4	-3.65503	826	213	0.6957	-0.0110675	0.0467096	Non-coding	-1.2073	TRINITY_DN106635_c0_g1
TRINITY_DN106635_c0_g1_i2	TRINITY_DN106635_c0_g1	PV4	-3.65503	2096	321	0.5261	-0.00608269	0.0135748	Non-coding	-0.228169	TRINITY_DN106635_c0_g1
TRINITY_DN112064_c0_g5_i1	TRINITY_DN112064_c0_g5	PV4	-2.94245	399	258	1.0332	0.122281	0.336159	Non-coding	-2.05936	TRINITY_DN112064_c0_g5
TRINITY_DN107658_c0_g1_i1	TRINITY_DN107658_c0_g1	PV4	-3.29832	1320	231	0.6424	-0.388249	0.0100204	Non-coding	-0.163733	TRINITY_DN107658_c0_g1
TRINITY_DN114154_c2_g1_i1	TRINITY_DN114154_c2_g1	PV4	-3.09423	717	351	0.4972	0.0439639	0.106415	Non-coding	-1.47282	TRINITY_DN114154_c2_g1
TRINITY_DN114154_c2_g1_i2	TRINITY_DN114154_c2_g1	PV4	-3.09423	916	282	0.7262	0.0522833	0.0927229	Non-coding	-1.05513	TRINITY_DN114154_c2_g1
TRINITY_DN114154_c2_g1_i3	TRINITY_DN114154_c2_g1	PV4	-3.09423	1651	282	0.7262	0.0522833	0.036508	Non-coding	-0.447749	TRINITY_DN114154_c2_g1
TRINITY_DN114154_c2_g1_i4	TRINITY_DN114154_c2_g1	PV4	-3.09423	1022	189	1.0758	-0.166819	0.0633066	Non-coding	-0.406575	TRINITY_DN114154_c2_g1
TRINITY_DN114154_c2_g1_i5	TRINITY_DN114154_c2_g1	PV4	-3.09423	725	189	1.0758	-0.166819	0.091668	Non-coding	-1.44148	TRINITY_DN114154_c2_g1
TRINITY_DN86170_c0_g1_i1	TRINITY_DN86170_c0_g1	PV4	-4.49254	216	144	0.4691	0.00568437	0.0304208	Non-coding	-2.47819	TRINITY_DN86170_c0_g1
TRINITY_DN94571_c0_g1_i1	TRINITY_DN94571_c0_g1	PV4	-2.82547	667	351	0.8054	-0.369561	0.108886	Non-coding	-0.490032	TRINITY_DN94571_c0_g1
TRINITY_DN94571_c0_g1_i2	TRINITY_DN94571_c0_g1	PV4	-2.82547	620	351	0.8054	-0.369561	0.115197	Non-coding	-1.2416	TRINITY_DN94571_c0_g1
TRINITY_DN96283_c0_g1_i1	TRINITY_DN96283_c0_g1	PV4	-2.91957	513	102	0.482	-0.431101	0.00525842	Non-coding	-1.87729	TRINITY_DN96283_c0_g1
TRINITY_DN110622_c1_g1_i1	TRINITY_DN110622_c1_g1	PV4	3.99839	211	165	1.0138	0.12588	0.214035	Non-coding	-2.31559	TRINITY_DN110622_c1_g1
TRINITY_DN96283_c0_g1_i2	TRINITY_DN96283_c0_g1	PV4	-2.91957	768	210	0.7476	0.663041	0.233883	Non-coding	-1.17932	TRINITY_DN96283_c0_g1
TRINITY_DN96283_c0_g1_i3	TRINITY_DN96283_c0_g1	PV4	-2.91957	669	210	0.7476	0.663041	0.258674	Non-coding	-0.922788	TRINITY_DN96283_c0_g1
TRINITY_DN98791_c0_g1_i1	TRINITY_DN98791_c0_g1	PV4	4.21558	331	276	0.5877	0.113989	0.139038	Non-coding	-2.09357	TRINITY_DN98791_c0_g1
TRINITY_DN98791_c0_g1_i2	TRINITY_DN98791_c0_g1	PV4	4.21558	330	126	0.7779	0.44365	0.145353	Non-coding	-2.07671	TRINITY_DN98791_c0_g1
TRINITY_DN104133_c0_g2_i1	TRINITY_DN104133_c0_g2	PV1	-3.28394	308	78	1.098	-0.753931	0.017072	Non-coding	-2.07202	TRINITY_DN104133_c0_g2
TRINITY_DN104613_c2_g1_i1	TRINITY_DN104613_c2_g1	PV1	-3.28394	270	12	0.5174	-2.60828	1.98695e-05	Non-coding	-2.01073	TRINITY_DN104613_c2_g1
TRINITY_DN104613_c2_g1_i2	TRINITY_DN104613_c2_g1	PV1	-3.28394	615	39	1.064	-0.598023	0.0105258	Non-coding	-1.55672	TRINITY_DN104613_c2_g1
TRINITY_DN104613_c2_g1_i3	TRINITY_DN104613_c2_g1	PV1	-3.28394	231	0	0	0	0.00199204	Non-coding	-2.35735	TRINITY_DN104613_c2_g1
TRINITY_DN104613_c2_g1_i4	TRINITY_DN104613_c2_g1	PV1	-3.28394	529	42	0.9891	-0.70836	0.00741736	Non-coding	-1.60778	TRINITY_DN104613_c2_g1
TRINITY_DN104613_c2_g1_i5	TRINITY_DN104613_c2_g1	PV1	-3.28394	204	48	0.7419	-0.80128	0.00454098	Non-coding	-2.31465	TRINITY_DN104613_c2_g1
TRINITY_DN104613_c2_g1_i6	TRINITY_DN104613_c2_g1	PV1	-3.28394	781	39	1.064	-0.598023	0.00843047	Non-coding	-1.54412	TRINITY_DN104613_c2_g1
TRINITY_DN104799_c3_g1_i1	TRINITY_DN104799_c3_g1	PV1	-3.28394	841	210	0.6454	-0.252643	0.0219327	Non-coding	-0.541143	TRINITY_DN104799_c3_g1
TRINITY_DN101849_c1_g1_i1	TRINITY_DN101849_c1_g1	PV1	-4.25158	2892	225	0.8217	0.0194587	0.00528865	Non-coding	-0.059427	TRINITY_DN101849_c1_g1
TRINITY_DN101849_c1_g1_i2	TRINITY_DN101849_c1_g1	PV1	-4.25158	1404	225	0.8217	0.0194587	0.0381186	Non-coding	-0.686796	TRINITY_DN101849_c1_g1
TRINITY_DN101849_c1_g1_i3	TRINITY_DN101849_c1_g1	PV1	-4.25158	912	120	1.0364	0.400071	0.128131	Non-coding	-0.89529	TRINITY_DN101849_c1_g1
TRINITY_DN101849_c1_g1_i5	TRINITY_DN101849_c1_g1	PV1	-4.25158	961	120	1.0364	0.400071	0.120921	Non-coding	-1.02308	TRINITY_DN101849_c1_g1
TRINITY_DN101849_c1_g1_i6	TRINITY_DN101849_c1_g1	PV1	-4.25158	2234	225	0.8217	0.0194587	0.0127596	Non-coding	-0.330901	TRINITY_DN101849_c1_g1
TRINITY_DN103054_c2_g1_i1	TRINITY_DN103054_c2_g1	PV1	-5.7528	337	156	1.0288	0.277277	0.242149	Non-coding	-2.04385	TRINITY_DN103054_c2_g1
TRINITY_DN104876_c0_g1_i1	TRINITY_DN104876_c0_g1	PV1	-2.94062	749	165	0.8001	0.253412	0.084703	Non-coding	-1.36715	TRINITY_DN104876_c0_g1
TRINITY_DN104876_c0_g1_i2	TRINITY_DN104876_c0_g1	PV1	-2.94062	750	165	0.8001	0.253412	0.0845984	Non-coding	-1.55089	TRINITY_DN104876_c0_g1
TRINITY_DN104876_c0_g1_i3	TRINITY_DN104876_c0_g1	PV1	-2.94062	438	165	0.8001	0.253412	0.123438	Non-coding	-1.65726	TRINITY_DN104876_c0_g1
TRINITY_DN104876_c0_g1_i4	TRINITY_DN104876_c0_g1	PV1	-2.94062	413	165	0.8001	0.253412	0.127136	Non-coding	-1.80102	TRINITY_DN104876_c0_g1
TRINITY_DN104876_c0_g1_i5	TRINITY_DN104876_c0_g1	PV1	-2.94062	756	165	0.8001	0.253412	0.0839733	Non-coding	-1.49976	TRINITY_DN104876_c0_g1
TRINITY_DN104876_c0_g1_i6	TRINITY_DN104876_c0_g1	PV1	-2.94062	749	165	0.8001	0.253412	0.084703	Non-coding	-1.47788	TRINITY_DN104876_c0_g1
TRINITY_DN99003_c0_g1_i1	TRINITY_DN99003_c0_g1	PV1	-3.41993	1219	525	0.6198	-0.0799765	0.234113	Non-coding	-0.545701	TRINITY_DN99003_c0_g1
TRINITY_DN113719_c5_g2_i1	TRINITY_DN113719_c5_g2	PV1	2.61098	304	243	0.5786	-0.453308	0.0302295	Non-coding	-2.04124	TRINITY_DN113719_c5_g2
TRINITY_DN114053_c0_g3_i1	TRINITY_DN114053_c0_g3	PV1	-2.16505	210	57	1.004	0.214192	0.111713	Non-coding	-2.21436	TRINITY_DN114053_c0_g3
TRINITY_DN110335_c2_g1_i1	TRINITY_DN110335_c2_g1	PV1	-3.95042	538	357	0.4898	-0.203236	0.0794978	Non-coding	-1.80962	TRINITY_DN110335_c2_g1
TRINITY_DN110689_c1_g1_i1	TRINITY_DN110689_c1_g1	PV1	2.52428	230	63	0.6311	-0.748127	0.00404342	Non-coding	-2.30538	TRINITY_DN110689_c1_g1
TRINITY_DN110940_c0_g1_i3	TRINITY_DN110940_c0_g1	PV1	2.52428	214	186	1.2399	-0.167787	0.244832	Non-coding	-2.30925	TRINITY_DN110940_c0_g1
TRINITY_DN110940_c0_g1_i4	TRINITY_DN110940_c0_g1	PV1	2.52428	260	231	1.231	-0.0519493	0.368242	Non-coding	-2.29905	TRINITY_DN110940_c0_g1
TRINITY_DN110940_c0_g1_i5	TRINITY_DN110940_c0_g1	PV1	2.52428	245	216	1.1442	-0.0151001	0.303323	Non-coding	-2.30774	TRINITY_DN110940_c0_g1
TRINITY_DN110940_c0_g1_i6	TRINITY_DN110940_c0_g1	PV1	2.52428	245	216	1.2256	-0.0364709	0.347113	Non-coding	-2.2988	TRINITY_DN110940_c0_g1
TRINITY_DN113248_c1_g2_i1	TRINITY_DN113248_c1_g2	PV1	-2.55391	277	39	0.7078	-0.807763	0.00337167	Non-coding	-2.22123	TRINITY_DN113248_c1_g2
TRINITY_DN113382_c1_g2_i1	TRINITY_DN113382_c1_g2	PV1	2.38417	380	189	0.6262	-0.21845	0.0342816	Non-coding	-2.10945	TRINITY_DN113382_c1_g2
TRINITY_DN113382_c1_g2_i2	TRINITY_DN113382_c1_g2	PV1	2.38417	1289	219	0.6464	-0.290532	0.0120024	Non-coding	-0.497374	TRINITY_DN113382_c1_g2
TRINITY_DN113382_c1_g2_i3	TRINITY_DN113382_c1_g2	PV1	2.38417	1280	219	0.4714	-0.338985	0.00634055	Non-coding	-0.596983	TRINITY_DN113382_c1_g2
TRINITY_DN113382_c1_g2_i4	TRINITY_DN113382_c1_g2	PV1	2.38417	383	150	0.4906	-0.191006	0.0172972	Non-coding	-2.2556	TRINITY_DN113382_c1_g2
TRINITY_DN108421_c2_g1_i1	TRINITY_DN108421_c2_g1	PV1	-4.78854	460	96	0.6109	-0.815857	0.00317291	Non-coding	-2.26833	TRINITY_DN108421_c2_g1
TRINITY_DN108421_c2_g1_i10	TRINITY_DN108421_c2_g1	PV1	-4.78854	231	0	0	0	0.00199204	Non-coding	-2.31807	TRINITY_DN108421_c2_g1
TRINITY_DN108421_c2_g1_i11	TRINITY_DN108421_c2_g1	PV1	-4.78854	456	108	0.7708	-0.540858	0.0111481	Non-coding	-2.29661	TRINITY_DN108421_c2_g1
TRINITY_DN108421_c2_g1_i12	TRINITY_DN108421_c2_g1	PV1	-4.78854	334	0	0	0	0.00173391	Non-coding	-2.31997	TRINITY_DN108421_c2_g1
TRINITY_DN108421_c2_g1_i2	TRINITY_DN108421_c2_g1	PV1	-4.78854	323	0	0	0	0.0017598	Non-coding	-2.30329	TRINITY_DN108421_c2_g1
TRINITY_DN108421_c2_g1_i3	TRINITY_DN108421_c2_g1	PV1	-4.78854	349	0	0	0	0.00169921	Non-coding	-2.30574	TRINITY_DN108421_c2_g1
TRINITY_DN108421_c2_g1_i4	TRINITY_DN108421_c2_g1	PV1	-4.78854	355	0	0	0	0.00168552	Non-coding	-2.31632	TRINITY_DN108421_c2_g1
TRINITY_DN108421_c2_g1_i6	TRINITY_DN108421_c2_g1	PV1	-4.78854	258	0	0	0	0.00192088	Non-coding	-2.31621	TRINITY_DN108421_c2_g1
TRINITY_DN108421_c2_g1_i7	TRINITY_DN108421_c2_g1	PV1	-4.78854	369	84	0.5467	-0.881669	0.0022621	Non-coding	-2.28282	TRINITY_DN108421_c2_g1
TRINITY_DN108421_c2_g1_i8	TRINITY_DN108421_c2_g1	PV1	-4.78854	345	57	0.4516	-1.18367	0.000665899	Non-coding	-2.28918	TRINITY_DN108421_c2_g1
TRINITY_DN108421_c2_g1_i9	TRINITY_DN108421_c2_g1	PV1	-4.78854	437	39	1.0838	-0.992136	0.00555364	Non-coding	-2.31622	TRINITY_DN108421_c2_g1
TRINITY_DN109361_c1_g1_i1	TRINITY_DN109361_c1_g1	PV1	-2.62509	226	27	0.6739	-0.888599	0.00241211	Non-coding	-2.26056	TRINITY_DN109361_c1_g1
TRINITY_DN109560_c1_g1_i10	TRINITY_DN109560_c1_g1	PV1	-2.33218	1538	405	0.7165	-0.350894	0.046109	Non-coding	-0.674813	TRINITY_DN109560_c1_g1
TRINITY_DN109560_c1_g1_i2	TRINITY_DN109560_c1_g1	PV1	-2.33218	350	75	1.174	-0.469638	0.0384301	Non-coding	-2.05261	TRINITY_DN109560_c1_g1
TRINITY_DN109560_c1_g1_i3	TRINITY_DN109560_c1_g1	PV1	-2.33218	660	177	0.3568	-0.926698	0.00173872	Non-coding	-0.857257	TRINITY_DN109560_c1_g1
TRINITY_DN109560_c1_g1_i4	TRINITY_DN109560_c1_g1	PV1	-2.33218	289	75	1.174	-0.469638	0.0415914	Non-coding	-2.20282	TRINITY_DN109560_c1_g1
TRINITY_DN109560_c1_g1_i5	TRINITY_DN109560_c1_g1	PV1	-2.33218	624	141	0.6574	-0.47773	0.00977282	Non-coding	-1.51699	TRINITY_DN109560_c1_g1
TRINITY_DN109560_c1_g1_i6	TRINITY_DN109560_c1_g1	PV1	-2.33218	559	498	0.7957	-0.380827	0.329022	Non-coding	-1.672	TRINITY_DN109560_c1_g1
TRINITY_DN109560_c1_g1_i8	TRINITY_DN109560_c1_g1	PV1	-2.33218	531	498	0.7957	-0.373868	0.341164	Non-coding	-1.32815	TRINITY_DN109560_c1_g1
TRINITY_DN109560_c1_g1_i9	TRINITY_DN109560_c1_g1	PV1	-2.33218	1407	405	0.7495	-0.367594	0.0578128	Non-coding	-0.704079	TRINITY_DN109560_c1_g1

### Sheet: LncRNA-overlapping-genes
#gene_id	Isolates	log2fold change	ref_id	ref_start	ref_end	ali_strand	feature_type	feature_id	feature_start	feature_end	feature_strand	feature_description	feature_name
TRINITY_DN112064_c0_g5_i1	PV4	-2.94245	KB704718	196926	197382	-	gene	AARA000858	195525	197127	-	['leucine-rich immune protein (Long) [Source:Projected from Anopheles gambiae (AGAP006348) VB Community Annotation]']
TRINITY_DN101897_c5_g2_i1	PV4	4.54983	KB704562	8852090	8859144	-	gene	AARA011207	8851458	8852151	-
	PV4	4.54983	KB704562	8852090	8859144	-	gene	AARA014975	8854422	8859058	-
TRINITY_DN101897_c5_g2_i2	PV4	4.54983	KB704562	8854097	8859144	-	gene	AARA014975	8854422	8859058	-
TRINITY_DN101897_c5_g2_i3	PV4	4.54983	KB704562	8858911	8859144	-	gene	AARA014975	8854422	8859058	-
TRINITY_DN96283_c0_g1_i3	PV4	-2.91957	KB704407	5300611	5301275	-	gene	AARA016720	5300604	5301989	-
TRINITY_DN96283_c0_g1_i2	PV4	-2.91957	KB704407	5300611	5302000	-	gene	AARA016720	5300604	5301989	-
TRINITY_DN96283_c0_g1_i1	PV4	-2.91957	KB704407	5301487	5302000	-	gene	AARA016720	5300604	5301989	-
TRINITY_DN114154_c2_g1_i2	PV4	-3.09423	KB704418	1983417	1988173	+	gene	AARA003330	1983950	1989506	+	['phosphoserine phosphatase [Source:Projected from Anopheles gambiae (AGAP012247) VB Community Annotation]']
	PV4	-3.09423	KB704418	1983417	1988173	+	gene	AARA003331	1985683	1987394	-
TRINITY_DN114154_c2_g1_i3	PV4	-3.09423	KB704418	1983417	1985069	+	gene	AARA003330	1983950	1989506	+	['phosphoserine phosphatase [Source:Projected from Anopheles gambiae (AGAP012247) VB Community Annotation]']
TRINITY_DN114154_c2_g1_i4	PV4	-3.09423	KB704418	1983676	1984700	+	gene	AARA003330	1983950	1989506	+	['phosphoserine phosphatase [Source:Projected from Anopheles gambiae (AGAP012247) VB Community Annotation]']
TRINITY_DN114154_c2_g1_i1	PV4	-3.09423	KB704418	1984338	1985069	+	gene	AARA003330	1983950	1989506	+	['phosphoserine phosphatase [Source:Projected from Anopheles gambiae (AGAP012247) VB Community Annotation]']
TRINITY_DN114154_c2_g1_i5	PV4	-3.09423	KB704418	1984338	1985069	+	gene	AARA003330	1983950	1989506	+	['phosphoserine phosphatase [Source:Projected from Anopheles gambiae (AGAP012247) VB Community Annotation]']
TRINITY_DN94571_c0_g1_i1	PV4	-2.82547	KB705006	1324111	1324869	+	gene	AARA003730	1324097	1324980	+
TRINITY_DN94571_c0_g1_i2	PV4	-2.82547	KB705006	1324111	1324862	+	gene	AARA003730	1324097	1324980	+
TRINITY_DN107658_c0_g1_i1	PV4	-3.29832	KB704125	5356	8066	+	gene	AARA007237	7985	8551	+	['Peptidoglycan-recognition protein [Source:UniProtKB/TrEMBL;Acc:D2STP3]']
TRINITY_DN105384_c3_g1_i2	PV4	-3.37086	KB704125	5887041	5888656	+	gene	AARA016156	5888128	5891178	+	['purine-nucleoside phosphorylase [Source:Projected from Anopheles gambiae (AGAP005945) VB Community Annotation]']
TRINITY_DN105384_c3_g1_i3	PV4	-3.37086	KB704125	5887041	5888656	+	gene	AARA016156	5888128	5891178	+	['purine-nucleoside phosphorylase [Source:Projected from Anopheles gambiae (AGAP005945) VB Community Annotation]']
TRINITY_DN105384_c3_g1_i1	PV4	-3.37086	KB704125	5888120	5888418	+	gene	AARA016156	5888128	5891178	+	['purine-nucleoside phosphorylase [Source:Projected from Anopheles gambiae (AGAP005945) VB Community Annotation]']
TRINITY_DN86170_c0_g1_i1	PV4	-4.49254	KB704485	264953	265169	-	gene	AARA000190	263388	273992	-	['S-adenosylmethionine synthase [Source:UniProtKB/TrEMBL;Acc:A0A182HG43]']
TRINITY_DN103054_c2_g1_i1	PV1	-5.7528	KB704485	351544	351946	-	gene	AARA015677	351430	351866	-
TRINITY_DN101849_c1_g1_i6	PV1	-4.25158	KB705006	5963815	5978105	-	gene	AARA003985	5963961	5965025	-
	PV1	-4.25158	KB705006	5963815	5978105	-	gene	AARA003986	5972166	5974731	+	['cuticular protein [Source:Projected from Anopheles gambiae (AGAP009790) VB Community Annotation]']
	PV1	-4.25158	KB705006	5963815	5978105	-	gene	AARA003987	5975518	5977969	+
	PV1	-4.25158	KB705006	5963815	5978105	-	gene	AARA003988	5978017	5983587	-	['translocation protein SEC62 [Source:Projected from Anopheles gambiae (AGAP009788) VB Community Annotation]']
TRINITY_DN101849_c1_g1_i3	PV1	-4.25158	KB705006	5963815	5978105	-	gene	AARA003985	5963961	5965025	-
	PV1	-4.25158	KB705006	5963815	5978105	-	gene	AARA003986	5972166	5974731	+	['cuticular protein [Source:Projected from Anopheles gambiae (AGAP009790) VB Community Annotation]']
	PV1	-4.25158	KB705006	5963815	5978105	-	gene	AARA003987	5975518	5977969	+
	PV1	-4.25158	KB705006	5963815	5978105	-	gene	AARA003988	5978017	5983587	-	['translocation protein SEC62 [Source:Projected from Anopheles gambiae (AGAP009788) VB Community Annotation]']
TRINITY_DN101849_c1_g1_i5	PV1	-4.25158	KB705006	5963815	5978105	-	gene	AARA003985	5963961	5965025	-
	PV1	-4.25158	KB705006	5963815	5978105	-	gene	AARA003986	5972166	5974731	+	['cuticular protein [Source:Projected from Anopheles gambiae (AGAP009790) VB Community Annotation]']
	PV1	-4.25158	KB705006	5963815	5978105	-	gene	AARA003987	5975518	5977969	+
	PV1	-4.25158	KB705006	5963815	5978105	-	gene	AARA003988	5978017	5983587	-	['translocation protein SEC62 [Source:Projected from Anopheles gambiae (AGAP009788) VB Community Annotation]']
TRINITY_DN101849_c1_g1_i1	PV1	-4.25158	KB705006	5975239	5978105	-	gene	AARA003987	5975518	5977969	+
	PV1	-4.25158	KB705006	5975239	5978105	-	gene	AARA003988	5978017	5983587	-	['translocation protein SEC62 [Source:Projected from Anopheles gambiae (AGAP009788) VB Community Annotation]']
TRINITY_DN101849_c1_g1_i2	PV1	-4.25158	KB705006	5976731	5978105	-	gene	AARA003987	5975518	5977969	+
	PV1	-4.25158	KB705006	5976731	5978105	-	gene	AARA003988	5978017	5983587	-	['translocation protein SEC62 [Source:Projected from Anopheles gambiae (AGAP009788) VB Community Annotation]']
TRINITY_DN104876_c0_g1_i6	PV1	-2.94062	KB704348	82829	85327	-	gene	AARA000479	78693	85261	-	['uncoupling protein 2, mitochondrial [Source:Projected from Anopheles gambiae (AGAP011676) VB Community Annotation]']
TRINITY_DN104876_c0_g1_i1	PV1	-2.94062	KB704348	82829	85327	-	gene	AARA000479	78693	85261	-	['uncoupling protein 2, mitochondrial [Source:Projected from Anopheles gambiae (AGAP011676) VB Community Annotation]']
TRINITY_DN104876_c0_g1_i2	PV1	-2.94062	KB704348	82829	85327	-	gene	AARA000479	78693	85261	-	['uncoupling protein 2, mitochondrial [Source:Projected from Anopheles gambiae (AGAP011676) VB Community Annotation]']
TRINITY_DN104876_c0_g1_i5	PV1	-2.94062	KB704348	82829	85327	-	gene	AARA000479	78693	85261	-	['uncoupling protein 2, mitochondrial [Source:Projected from Anopheles gambiae (AGAP011676) VB Community Annotation]']
TRINITY_DN104876_c0_g1_i3	PV1	-2.94062	KB704348	84955	85327	-	gene	AARA000479	78693	85261	-	['uncoupling protein 2, mitochondrial [Source:Projected from Anopheles gambiae (AGAP011676) VB Community Annotation]']
TRINITY_DN104876_c0_g1_i4	PV1	-2.94062	KB704348	84985	85327	-	gene	AARA000479	78693	85261	-	['uncoupling protein 2, mitochondrial [Source:Projected from Anopheles gambiae (AGAP011676) VB Community Annotation]']
TRINITY_DN104799_c3_g1_i1	PV1	-2.49764	KB705228	1265763	1266638	-	gene	AARA014593	1264775	1267238	-
TRINITY_DN109361_c1_g1_i1	PV1	-2.62509	KB704429	439804	457244	+	gene	AARA009383	439887	459482	+	['Aquaporin [Source:Projected from Anopheles gambiae (AGAP008843) UniProtKB/TrEMBL;Acc:D1MYR4]']	['AQP1']
TRINITY_DN113719_c5_g2_i1	PV1	2.61098	KB704562	3255928	3256234	-	gene	AARA010901	3252702	3259753	-
TRINITY_DN113382_c1_g2_i1	PV1	2.38417	KB705006	5725616	5725983	+	gene	AARA003977	5716927	5725991	+	['protein kinase, cGMP-dependent [Source:Projected from Anopheles gambiae (AGAP009798) VB Community Annotation]']
TRINITY_DN113382_c1_g2_i2	PV1	2.38417	KB705006	5725616	5726900	+	gene	AARA003977	5716927	5725991	+	['protein kinase, cGMP-dependent [Source:Projected from Anopheles gambiae (AGAP009798) VB Community Annotation]']
TRINITY_DN113382_c1_g2_i3	PV1	2.38417	KB705006	5725616	5726900	+	gene	AARA003977	5716927	5725991	+	['protein kinase, cGMP-dependent [Source:Projected from Anopheles gambiae (AGAP009798) VB Community Annotation]']
TRINITY_DN113382_c1_g2_i4	PV1	2.38417	KB705006	5725616	5725936	+	gene	AARA003977	5716927	5725991	+	['protein kinase, cGMP-dependent [Source:Projected from Anopheles gambiae (AGAP009798) VB Community Annotation]']
TRINITY_DN110940_c0_g1_i4	PV1	2.52428	KB704237	555521	555781	-	gene	AARA016382	544954	563619	-	['F-box and leucine-rich repeat protein [Source:Projected from Anopheles gambiae (AGAP006431) VB Community Annotation]']
	PV1	2.52428	KB704237	555521	555781	-	gene	AARA008306	555377	556585	-
TRINITY_DN110940_c0_g1_i6	PV1	2.52428	KB704237	555563	555781	-	gene	AARA016382	544954	563619	-	['F-box and leucine-rich repeat protein [Source:Projected from Anopheles gambiae (AGAP006431) VB Community Annotation]']
	PV1	2.52428	KB704237	555563	555781	-	gene	AARA008306	555377	556585	-
TRINITY_DN110940_c0_g1_i5	PV1	2.52428	KB704237	555563	555781	-	gene	AARA016382	544954	563619	-	['F-box and leucine-rich repeat protein [Source:Projected from Anopheles gambiae (AGAP006431) VB Community Annotation]']
	PV1	2.52428	KB704237	555563	555781	-	gene	AARA008306	555377	556585	-
TRINITY_DN110940_c0_g1_i3	PV1	2.52428	KB704237	555567	555781	-	gene	AARA016382	544954	563619	-	['F-box and leucine-rich repeat protein [Source:Projected from Anopheles gambiae (AGAP006431) VB Community Annotation]']
	PV1	2.52428	KB704237	555567	555781	-	gene	AARA008306	555377	556585	-
TRINITY_DN106465_c1_g3_i2	PF3	-2.78577	KB704562	4778698	4779022	+	gene	AARA016627	4749815	4824734	+
	PF3	-2.78577	KB704562	4778698	4779022	+	gene	AARA010954	4778215	4779020	-	['Gambicin [Source:UniProtKB/TrEMBL;Acc:B2C7F5]']	['GAM1']
TRINITY_DN106465_c1_g3_i1	PF3	-2.78577	KB704562	4778698	4779022	+	gene	AARA016627	4749815	4824734	+
	PF3	-2.78577	KB704562	4778698	4779022	+	gene	AARA010954	4778215	4779020	-	['Gambicin [Source:UniProtKB/TrEMBL;Acc:B2C7F5]']	['GAM1']
TRINITY_DN95823_c0_g1_i1	PF3	-2.78577	KB704562	7935237	7935562	-	gene	AARA017513	7931643	7936739	-	['ATP-binding cassette transporter (ABC transporter) family C member [Source:Projected from Anopheles gambiae (AGAP008436) UniProtKB/TrEMBL;Acc:A0A1S4GYA1]']
TRINITY_DN103746_c0_g1_i18	PF3	3.02304	KB704562	4977	7152	+	gene	AARA014943	4383	6991	-
TRINITY_DN103746_c0_g1_i16	PF3	3.02304	KB704562	6493	6993	+	gene	AARA014943	4383	6991	-
TRINITY_DN103746_c0_g1_i8	PF3	3.02304	KB704562	6493	7017	+	gene	AARA014943	4383	6991	-
TRINITY_DN103746_c0_g1_i5	PF3	3.02304	KB704562	6756	6993	+	gene	AARA014943	4383	6991	-
TRINITY_DN104097_c4_g2_i2	PF3	2.77145	KB704451	4480548	4480862	-	gene	AARA004299	4479579	4489453	-	['fructose biphosphate aldolase [Source:VB Community Annotation]']	['Aldo']
TRINITY_DN104097_c4_g2_i1	PF3	2.77145	KB704451	4480585	4480862	-	gene	AARA004299	4479579	4489453	-	['fructose biphosphate aldolase [Source:VB Community Annotation]']	['Aldo']
TRINITY_DN114504_c6_g1_i8	PF3	2.54938	KB704562	826	1967	+	gene	AARA014941	1353	1671	+
TRINITY_DN114504_c6_g1_i9	PF3	2.54938	KB704562	1352	1891	+	gene	AARA014941	1353	1671	+
TRINITY_DN114504_c6_g1_i5	PF3	2.54938	KB704562	1352	1967	+	gene	AARA014941	1353	1671	+
TRINITY_DN114504_c6_g1_i6	PF3	2.54938	KB704562	1352	1967	+	gene	AARA014941	1353	1671	+
TRINITY_DN113404_c0_g2_i4	PF3	2.50027	KB704348	4682127	4682753	-	gene	AARA000767	4682172	4684720	-
TRINITY_DN113404_c0_g2_i1	PF3	2.50027	KB704348	4682127	4682435	-	gene	AARA000767	4682172	4684720	-
TRINITY_DN113404_c0_g2_i5	PF3	2.50027	KB704348	4682293	4682761	-	gene	AARA000767	4682172	4684720	-
TRINITY_DN113404_c0_g2_i2	PF3	2.50027	KB704348	4682412	4682761	-	gene	AARA000767	4682172	4684720	-
TRINITY_DN113404_c0_g2_i3	PF3	2.50027	KB704348	4682412	4682753	-	gene	AARA000767	4682172	4684720	-
TRINITY_DN113404_c0_g3_i1	PF3	2.77145	KB704348	4683619	4684740	-	gene	AARA000767	4682172	4684720	-
TRINITY_DN113404_c0_g3_i7	PF3	2.77145	KB704348	4683619	4684740	-	gene	AARA000767	4682172	4684720	-
TRINITY_DN113404_c0_g3_i5	PF3	2.77145	KB704348	4683828	4684740	-	gene	AARA000767	4682172	4684720	-
TRINITY_DN113404_c0_g3_i3	PF3	2.77145	KB704348	4683828	4684740	-	gene	AARA000767	4682172	4684720	-
TRINITY_DN113404_c0_g3_i6	PF3	2.77145	KB704348	4683828	4684740	-	gene	AARA000767	4682172	4684720	-
TRINITY_DN113404_c0_g3_i2	PF3	2.77145	KB704348	4683828	4684740	-	gene	AARA000767	4682172	4684720	-
TRINITY_DN113404_c0_g3_i4	PF3	2.77145	KB704348	4684434	4684740	-	gene	AARA000767	4682172	4684720	-
TRINITY_DN115149_c5_g1_i4	PF3	1.50992	KB704374	2760294	2765907	+	gene	AARA005090	2760176	2760424	+
	PF3	1.50992	KB704374	2760294	2765907	+	gene	AARA005091	2765453	2767053	+
TRINITY_DN110033_c0_g1_i1	PF3	2.06432	KB704718	1002232	1002918	+	gene	AARA016636	996227	1011812	+	['alkaline phosphatase [Source:Projected from Anopheles gambiae (AGAP006400) VB Community Annotation]']
TRINITY_DN110033_c0_g1_i2	PF3	2.06432	KB704718	1002232	1002918	+	gene	AARA016636	996227	1011812	+	['alkaline phosphatase [Source:Projected from Anopheles gambiae (AGAP006400) VB Community Annotation]']
TRINITY_DN115149_c5_g1_i2	PF3	1.50992	KB704374	2760294	2761988	+	gene	AARA005090	2760176	2760424	+
TRINITY_DN115149_c5_g1_i3	PF3	1.50992	KB704374	2760294	2765907	+	gene	AARA005090	2760176	2760424	+
	PF3	1.50992	KB704374	2760294	2765907	+	gene	AARA005091	2765453	2767053	+
TRINITY_DN115149_c5_g1_i1	PF3	1.50992	KB704374	2760373	2761988	+	gene	AARA005090	2760176	2760424	+
TRINITY_DN105923_c3_g1_i1	PF3	2.77145	KB704418	1003497	1003745	-	gene	AARA003263	1001188	1009034	-	['Rho GDP-dissociation inhibitor [Source:Projected from Anopheles gambiae (AGAP012168) VB Community Annotation]']
TRINITY_DN106773_c2_g1_i1	PF1	-2.75823	KB704348	5991481	5991696	-	gene	AARA000849	5990626	5996339	-
TRINITY_DN114740_c3_g2_i1	PF1	2.54262	KB704507	2530958	2531173	+	gene	AARA018348	2530081	2532579	+	['Alkaline phosphatase [Source:Projected from Anopheles gambiae (AGAP011305) UniProtKB/TrEMBL;Acc:A7US49]']
TRINITY_DN106046_c0_g1_i1	PV2	2.55427	KB704385	5183845	5183980	-	gene	AARA018229	5180164	5234969	-
TRINITY_DN101825_c1_g1_i1	PV2	2.55627	KB704640	513073	513275	-	gene	AARA006590	512421	515890	-
TRINITY_DN106387_c3_g1_i1	PV2	2.09699	KB704440	1132000	1132228	-	gene	AARA008872	1131683	1132683	-
TRINITY_DN101846_c10_g2_i1	PV2	2.55627	KB704429	3804623	3804860	-	gene	AARA009554	3804237	3808926	-	['Glutamine synthetase [Source:UniProtKB/TrEMBL;Acc:A0A182I7K0]']
TRINITY_DN110689_c1_g1_i1	PF4	2.68896	KB704485	2462079	2462314	-	gene	AARA000286	2460612	2469402	-	['peptide chain release factor subunit [Source:Projected from Anopheles gambiae (AGAP009310) VB Community Annotation]']
